# Genome-wide scale analyses identify novel BMI genotype-environment interactions using a conditional false discovery rate

**DOI:** 10.1101/2020.01.22.908038

**Authors:** R. Moore, L. Georgatou-Politou, J. Liley, O. Stegle, I. Barroso

**Author notes:** Correspondence should be addressed to Oliver Stegle and Inês Barroso.

## Abstract

Genotype-environment interaction (G×E) studies typically focus on variants with previously known marginal associations. While such two-step filtering greatly reduces the multiple testing burden, it can miss loci with pronounced G×E effects, which tend to have weaker marginal associations. To test for G×E effects on a genome-wide scale whilst leveraging information from marginal associations in a flexible manner, we combine the conditional false discovery rate with interaction test results obtained from StructLMM. After validating our approach, we applied this strategy to UK Biobank (UKBB) data to probe for G×E effects on BMI. Using 126,077 UKBB individuals for discovery, we identified known (*FTO, MC4R, SEC16B*) and novel G×E signals, many of which replicated (*FAM150B*/*ALKAL2,TMEM18, EFR3B, ZNF596-FAM87A, LIN7C-BDNF, FAIM2, UNC79, LAT)* in an independent subset of UKBB (n=126,076). Finally, when analysing the full UKBB cohort, we identified 140 candidate loci with G×E effects, highlighting the advantages of our approach.

---

Genotype-environment interaction (G×E) studies aim to identify variants with trait-effects that vary under different environmental exposures, which can provide biological insights for understanding trait onset and progression. Additionally, such interactions yield modifiable risk factors, which may be easier to target for disease prevention, and G×E analyses help to identify subgroups of the population at greatest risk of disease who would most benefit from lifestyle or drug intervention for disease prevention^1–3^.

Whilst G×E effects have already been identified for different traits, including body mass index (BMI) and obesity^3–15^, the number of robustly detected G×E effects remains small^2^.

G×E scans are not currently conducted on a genome-wide scale due to the prohibitive multiple testing burden that they incur, along with lower power to detect interaction effects compared to marginal association effects^16,17^. Instead, G×E studies are typically based on a two-stage design, where in the first stage variants with marginal association effects are selected and in the second stage, these selected variants are tested for G×E effects. Whilst such independent filtering^18^ reduces the burden of multiple testing, this approach assumes that only variants with sufficiently strong marginal association signals can be subject to interaction effects. Consequently, variants with the strongest and hence most interesting G×E effects may be missed if they fall below the chosen selection threshold for the marginal association signal. This may be particularly problematic if the marginal association signals used are obtained from meta-analyses that combine data across multiple cohorts (in particular for different ancestry groups), which are exposed to different environments. Consequently, there is a need for more flexible approaches that leverage the marginal association signal without the need to perform rigid filtering.
