## Supplementary Table 1 for "Genome-wide scale analyses identify novel BMI genotype-environment interactions using a conditional false discovery rate"

### Sheet: cFDR
Lead variant discovery								Lead variant validation						Replicate?
Chrom:pos	rsid	Gene	Alleles	P LMM	P StructLMM-int discovery	P StructLMM-int validation	𝞀	Chrom:pos	rsid	Gene	Alleles	P StructLMM-int discovery	P StructLMM-int validation	Nominally significant (lead discovery variant)	Nominally significant (lead validation variant)	Significant 5% FDR (Storey)
1:46722389	rs9793263	RAD54L	A/G	0.0259196	1.00764e-05	0.862902	0.886178	1:46722389	rs9793263	RAD54L	A/G	1.00764e-05	0.862902	No	No	No
1:177887018	rs478788	BRINP2, SEC16B	T/C	1.26e-16	0.020017	0.00467389	0.206471	1:177913519	rs10913469	SEC16B	T/C	0.0828908	0.00147351	Yes	Yes	Yes
2:417167	rs62106258	ALKAL2, TMEM18	T/C	9.29404e-33	0.0880171	0.253303	0.0475402	2:466003	rs62104180	ALKAL2, TMEM18	G/A	0.241339	0.168534	No	No	No
2:433940	rs11902339	ALKAL2, TMEM18	C/T	2.08298e-10	0.00664644	0.00831983	0.288777	2:422685	rs62107263	ALKAL2, TMEM18	C/T	0.00880182	0.00774387	Yes	Yes	Yes
2:645190	rs7564167	ALKAL2, TMEM18	A/G	3.96022e-16	0.11108	0.295435	0.121777	2:633063	rs74676797	ALKAL2, TMEM18	G/A	0.372198	0.0319611	No	Yes	Yes
2:25158281	rs713587	ADCY3, DNAJC27	C/T	1.9445e-22	0.0020795	0.0892187	0.226603	2:25288675	rs62143001	EFR3B	G/A	0.0540443	0.0605184	No	No	Yes
5:63966889	rs1459194	RGS7BP, FAM159B	G/A	0.000767598	6.72184e-05	0.920543	0.737728	5:63966889	rs1459194	RGS7BP, FAM159B	G/A	6.72184e-05	0.920543	No	No	No
6:135918726	rs2327648	LINC00271	G/A	0.0304091	4.41873e-06	0.650833	0.847955	6:135916209	rs9376110	LINC00271	C/A	4.96213e-06	0.632662	No	No	No
8:203086	rs11136452	ZNF596, FAM87A	T/C	0.0159348	1.81258e-06	0.0339569	0.841903	8:203086	rs11136452	ZNF596, FAM87A	T/C	1.81258e-06	0.0339569	Yes	Yes	Yes
8:95628254	rs3096604	KIAA1429, ESRP1	C/T	6.27186e-07	0.00148882	0.18584	0.634683	8:95628254	rs3096604	KIAA1429, ESRP1	C/T	0.00148882	0.18584	No	No	No
9:92137422	rs112323717	SEMA4D, GADD45G	C/T	0.0217574	1.14427e-05	0.0843502	0.853241	9:92137422	rs112323717	SEMA4D, GADD45G	C/T	1.14427e-05	0.0843502	No	No	Yes
10:33299356	rs6481818	ITGB1, NRP1	C/A	0.00275712	3.58528e-05	0.0999646	0.753069	10:33299459	rs6481819	ITGB1, NRP1	T/C	3.69128e-05	0.0991259	No	No	Yes
11:27723334	rs56133711	BDNF	G/A	9.14759e-15	0.00226995	0.365646	0.195037	11:27516785	rs11030034	LIN7C	C/G	0.00513936	0.0876432	No	No	Yes
12:50246252	rs112502508	BCDIN3D, FAIM2	A/G	3.83303e-20	0.06295	0.0476765	0.15515	12:50263148	rs7132908	FAIM2	G/A	0.0873667	0.0248807	Yes	Yes	Yes
13:62619925	rs1577010	PCDH20, HNRNPA3P5	A/G	0.00181045	5.80382e-05	0.195399	0.660814	13:62619181	rs59262935	PCDH20, HNRNPA3P5	T/C	6.78661e-05	0.174752	No	No	No
14:94132712	rs2402338	UNC79	T/G	7.457e-08	0.000177297	0.180175	0.576522	14:94003969	rs7153646	UNC79	T/C	0.000297514	0.0201074	No	Yes	Yes
15:45093429	rs113809153	TRIM69, C15orf43	C/T	0.023613	5.68612e-06	0.378076	0.835311	15:45093429	rs113809153	TRIM69, C15orf43	C/T	5.68612e-06	0.378076	No	No	No
16:29001460	rs9929088	LAT	A/C	6.4004e-10	0.00276899	0.0220235	0.44343	16:29001460	rs9929088	LAT	A/C	0.00276899	0.0220235	Yes	Yes	Yes
16:29984373	rs55743682	TMEM219	G/C	2.30711e-08	0.00176501	0.436931	0.496265	16:29984373	rs55743682	TMEM219	G/C	0.00176501	0.436931	No	No	No
16:31347519	rs9673398	ITGAM, ITGAX	A/G	2.68713e-08	0.00176859	0.744313	0.371708	16:31065918	rs4889530	STX4, ZNF668	T/A	0.0529294	0.293078	No	No	No
16:53806453	rs56094641	FTO	A/G	1.70506e-78	1.67492e-08	2.55334e-06	0.172203	16:53803187	rs1558901	FTO	A/T	2.85995e-07	7.98353e-07	Yes	Yes	Yes
17:39262850	rs6416914	KRTAP4-9, KRTAP4-11	A/G	4.97766e-05	7.67847e-05	0.926083	0.671686	17:39286884	rs9916287	KRTAP4-12, KRTAP4-6	T/G	0.000147665	0.91333	No	No	No
18:57802714	rs72982988	SDCCAG3P1, MC4R	G/A	1.14783e-27	3.57908e-07	0.00618864	0.316527	18:57846077	rs663640	SDCCAG3P1, MC4R	C/T	1.02509e-05	0.00161465	Yes	Yes	Yes
18:57913703	rs12963186	SDCCAG3P1, MC4R	T/C	3.19832e-11	0.012678	0.071965	0.409176	18:57913703	rs12963186	SDCCAG3P1, MC4R	T/C	0.012678	0.071965	No	No	Yes
18:57955945	rs2331933	SDCCAG3P1, MC4R	T/G	6.05831e-23	0.355031	0.454301	1.77318e-08	18:57955945	rs2331933	SDCCAG3P1, MC4R	T/G	0.355031	0.454301	No	No	No
18:57967655	rs75941710	SDCCAG3P1, MC4R	A/C	1.19935e-12	0.00599254	0.366521	0.217998	18:58004596	rs4940932	SDCCAG3P1, MC4R	G/A	0.356494	0.167417	No	No	No
18:58049656	rs17066856	MC4R, RP11-622J9.1	T/C	9.68276e-11	0.0114353	0.872568	0.263229	18:58028972	rs78769612	SDCCAG3P1, MC4R	G/T	0.642853	0.0495214	No	Yes	Yes
19:18198063	rs17879604	IL12RB1	G/A	0.00235485	6.0852e-05	0.944689	0.748684	19:18198063	rs17879604	IL12RB1	G/A	6.0852e-05	0.944689	No	No	No
21:46695006	rs78507666	POFUT2	T/C	0.0150184	2.15087e-06	0.0465991	0.836635	21:46695006	rs78507666	POFUT2	T/C	2.15087e-06	0.0465991	Yes	Yes	Yes
Table displaying significant interaction loci identified in the discovery analysis (using 126,077 unrelated individuals of Eurpoean ancestry for all tests) using the 5% conditional false discovery rate (cFDR), applied to all 7,515,856 genome-wide variants.
Legend
Lead variant discovery	Information corresponding to the lead variant per loci based on the discovery analysis (using 126,077 unrelated individuals of European ancestry for all tests)
Chrom:pos	Chromosome:position using GRCh37 (Feb 2014)
rsid	Variant rsid
Gene	Name of gene that the variant lies in or the two flanking genes
Alleles	Reference/alternative allele as given in the UK Biobank bgen files
P LMM	LMM association P value used as the conditional covariate for the conditional false discovery rate (cFDR)
P StructLMM-int discovery	StructLMM interaction test P value in discovery
P StructLMM-int validation	StructLMM interaction test P value in validation
𝞀	Estimated fraction of genetic variance explained by GxE at discovery variant
Lead variant validation	Information corresponding to the lead variant per loci based on the validation analysis (using 126,076 unrelated individuals of European ancestry for all tests)
Chrom:pos	Chromosome:position using GRCh37 (Feb 2014)
rsid	Variant rsid
Gene	Name of gene that the variant lies in or the two flanking genes
Alleles	Reference/alternative allele as given in the UK Biobank bgen files
P StructLMM-int discovery	StructLMM interaction test P value in discovery
P StructLMM-int validation	StructLMM interaction test P value in validation
Replicate?	Yes/No indicator as to whether a variant replicates in the validation data based on different metrics
Nominally significant (lead discovery variant)	P StructLMM-int replication < 0.05 based on lead discovery variant
Nominally significant (lead validation variant)	P StructLMM-int replication < 0.05 based on lead validation variant
Significant 5% FDR (Storey)	FDR < 5% using Storey q value approach applied to all 964 cFDR variants identified in discovery

### Sheet: FDR
Lead variant discovery								Lead variant validation						Replicate?
Chrom:pos	rsid	Gene	Alleles	P LMM	P StructLMM-int discovery	P StructLMM-int validation	𝞀	Chrom:pos	rsid	Gene	Alleles	P StructLMM-int discovery	P StructLMM-int validation	Nominally significant (lead discovery variant)	Nominally significant (lead validation variant)	Significant 5% FDR (Storey)
5:56865025	rs10472017	ACTBL2, PLK2	C/T	0.413357	5.01693e-07	0.551675	0.985398	5:56865025	rs10472017	ACTBL2, PLK2	C/T	5.01693e-07	0.551675	No	No	No
16:53806453	rs56094641	FTO	A/G	1.70506e-78	1.67492e-08	2.55334e-06	0.172203	16:53803187	rs1558901	FTO	A/T	2.85995e-07	7.98353e-07	Yes	Yes	Yes
18:57802714	rs72982988	SDCCAG3P1, MC4R	G/A	1.14783e-27	3.57908e-07	0.00618864	0.316527	18:57802714	rs72982988	SDCCAG3P1, MC4R	G/A	3.57908e-07	0.00618864	Yes	Yes	Yes
Table displaying significant interaction loci identified in the discovery analysis (using 126,077 unrelated individuals of Eurpoean ancestry for all tests) using the 5% false discovery rate (FDR) applied to all 7,515,856 genome-wide variants.
Legend
Lead variant discovery	Information corresponding to the lead variant per loci based on the discovery analysis (using 126,077 unrelated individuals of European ancestry for all tests)
Chrom:pos	Chromosome:position using GRCh37 (Feb 2014)
rsid	Variant rsid
Gene	Name of gene that the variant lies in or the two flanking genes
Alleles	Reference/alternative allele as given in the UK Biobank bgen files
P LMM	LMM association P value used as the conditional covariate for the conditional false discovery rate (cFDR)
P StructLMM-int discovery	StructLMM interaction test P value in discovery
P StructLMM-int validation	Information corresponding to the lead variant per loci based on the validation analysis (using 126,076 unrelated individuals of European ancestry for all tests)
𝞀	Estimated fraction of genetic variance explained by GxE at discovery variant
Lead variant validation	Information corresponding to the lead variant per loci based on the validation analysis (using 126,076 unrelated individuals of European ancestry for all tests)
Chrom:pos	Chromosome:position using GRCh37 (Feb 2014)
rsid	Variant rsid
Gene	Name of gene that the variant lies in or the two flanking genes
Alleles	Reference/alternative allele as given in the UK Biobank bgen files
P StructLMM-int discovery	StructLMM interaction test P value in discovery
P StructLMM-int validation	StructLMM interaction test P value in validation
Replicate?	Yes/No indicator as to whether a variant replicates in the validation data based on different metrics
Nominally significant (lead discovery variant)	P StructLMM-int replication < 0.05 based on lead discovery variant
Nominally significant (lead validation variant)	P StructLMM-int replication < 0.05 based on lead validation variant
Significant 5% FDR (Storey)	FDR < 5% using Storey q value approach applied to all 78 FDR variants identified in discovery (pi0, which is the estimated fraction of null variants as estimated for the cFDR approach)

### Sheet: FDR two-step filtering
Lead variant discovery								Lead variant validation						Replicate?
Chrom:pos	rsid	Gene	Alleles	P LMM	P StructLMM-int discovery	P StructLMM-int validation	𝞀	Chrom:pos	rsid	Gene	Alleles	P StructLMM-int discovery	P StructLMM-int validation	Nominally significant (lead discovery variant)	Nominally significant (lead validation variant)	Significant 5% FDR (Storey)
2:25158281	rs713587	ADCY3, DNAJC27	C/T	1.9445e-22	0.0020795	0.0892187	0.226603	2:25158281	rs713587	ADCY3, DNAJC27	C/T	0.0020795	0.0892187	No	No	Yes
11:27723334	rs56133711	BDNF	G/A	9.14759e-15	0.00226995	0.365646	0.195037	11:27723334	rs56133711	BDNF	G/A	0.00226995	0.365646	No	No	No
14:94120712	rs55882426	UNC79	C/T	2.30025e-08	0.000222091	0.193057	0.555829	14:94028197	rs2402312	UNC79	C/T	0.000637166	0.144584	No	No	Yes
16:29001460	rs9929088	LAT	A/C	6.4004e-10	0.00276899	0.0220235	0.44343	16:29001460	rs9929088	LAT	A/C	0.00276899	0.0220235	Yes	Yes	Yes
16:29984373	rs55743682	TMEM219	G/C	2.30711e-08	0.00176501	0.436931	0.496265	16:29984373	rs55743682	TMEM219	G/C	0.00176501	0.436931	No	No	No
16:31347519	rs9673398	ITGAM, ITGAX	A/G	2.68713e-08	0.00176859	0.744313	0.371708	16:31362263	rs4889649	ITGAM, ITGAX	T/G	0.00177836	0.690933	No	No	No
16:53806453	rs56094641	FTO	A/G	1.70506e-78	1.67492e-08	2.55334e-06	0.172203	16:53803187	rs1558901	FTO	A/T	2.85995e-07	7.98353e-07	Yes	Yes	Yes
18:57802714	rs72982988	SDCCAG3P1, MC4R	G/A	1.14783e-27	3.57908e-07	0.00618864	0.316527	18:57846077	rs663640	SDCCAG3P1, MC4R	C/T	1.02509e-05	0.00161465	Yes	Yes	Yes
Table displaying significant interaction loci identified in the discovery analysis (using 126,077 unrelated individuals of Eurpoean ancestry for all tests) using the 5% false discovery rate (FDR), applied to all 3,767 variants that are signficantly associated (P<5x10-8) with BMI using LMM
Legend
Lead variant discovery	Information corresponding to the lead variant per loci based on the discovery analysis (using 126,077 unrelated individuals of European ancestry for all tests)
Chrom:pos	Chromosome:position using GRCh37 (Feb 2014)
rsid	Variant rsid
Gene	Name of gene that the variant lies in or the two flanking genes
Alleles	Reference/alternative allele as given in the UK Biobank bgen files
P LMM	LMM association P value used as the conditional covariate for the conditional false discovery rate (cFDR)
P StructLMM-int discovery	StructLMM interaction test P value in discovery
P StructLMM-int validation	StructLMM interaction test P value in validation
𝞀	Estimated fraction of genetic variance explained by GxE at discovery variant
Lead variant validation	Information corresponding to the lead variant per loci based on the validation analysis (using 126,076 unrelated individuals of European ancestry for all tests)
Chrom:pos	Chromosome:position using GRCh37 (Feb 2014)
rsid	Variant rsid
Gene	Name of gene that the variant lies in or the two flanking genes
Alleles	Reference/alternative allele as given in the UK Biobank bgen files
P StructLMM-int discovery	StructLMM interaction test P value in discovery
P StructLMM-int validation	StructLMM interaction test P value in validation
Replicate?	Yes/No indicator as to whether a variant replicates in the validation data based on different metrics
Nominally significant (lead discovery variant)	P StructLMM-int replication < 0.05 based on lead discovery variant
Nominally significant (lead validation variant)	P StructLMM-int replication < 0.05 based on lead validation variant
Significant 5% FDR (Storey)	FDR < 5% using Storey q value approach applied to all 33 hard-filter FDR variants identified in discovery (pi0, which is the estimated fraction of null variants as estimated for the cFDR approach)

### Sheet: cFDR only
Lead variant discovery								Lead variant validation						Replicate?
Chrom:pos	rsid	Gene	Alleles	P LMM	P StructLMM-int discovery	P StructLMM-int validation	𝞀	Chrom:pos	rsid	Gene	Alleles	P StructLMM-int discovery	P StructLMM-int validation	Nominally significant (lead discovery variant)	Nominally significant (lead validation variant)	Significant 5% FDR (Storey)
1:46722389	rs9793263	RAD54L	A/G	0.0259196	1.00764e-05	0.862902	0.886178	1:46722389	rs9793263	RAD54L	A/G	1.00764e-05	0.862902	No	No	No
1:177887018	rs478788	BRINP2, SEC16B	T/C	1.26e-16	0.020017	0.00467389	0.206471	1:177913519	rs10913469	SEC16B	T/C	0.0828908	0.00147351	Yes	Yes	Yes
2:417167	rs62106258	ALKAL2, TMEM18	T/C	9.29404e-33	0.0880171	0.253303	0.0475402	2:466003	rs62104180	ALKAL2, TMEM18	G/A	0.241339	0.168534	No	No	No
2:433940	rs11902339	ALKAL2, TMEM18	C/T	2.08298e-10	0.00664644	0.00831983	0.288777	2:422685	rs62107263	ALKAL2, TMEM18	C/T	0.00880182	0.00774387	Yes	Yes	Yes
2:645190	rs7564167	ALKAL2, TMEM18	A/G	3.96022e-16	0.11108	0.295435	0.121777	2:633063	rs74676797	ALKAL2, TMEM18	G/A	0.372198	0.0319611	No	Yes	Yes
5:63966889	rs1459194	RGS7BP, FAM159B	G/A	0.000767598	6.72184e-05	0.920543	0.737728	5:63966889	rs1459194	RGS7BP, FAM159B	G/A	6.72184e-05	0.920543	No	No	No
6:135918726	rs2327648	LINC00271	G/A	0.0304091	4.41873e-06	0.650833	0.847955	6:135916209	rs9376110	LINC00271	C/A	4.96213e-06	0.632662	No	No	No
8:203086	rs11136452	ZNF596, FAM87A	T/C	0.0159348	1.81258e-06	0.0339569	0.841903	8:203086	rs11136452	ZNF596, FAM87A	T/C	1.81258e-06	0.0339569	Yes	Yes	Yes
8:95628254	rs3096604	KIAA1429, ESRP1	C/T	6.27186e-07	0.00148882	0.18584	0.634683	8:95628254	rs3096604	KIAA1429, ESRP1	C/T	0.00148882	0.18584	No	No	No
9:92137422	rs112323717	SEMA4D, GADD45G	C/T	0.0217574	1.14427e-05	0.0843502	0.853241	9:92137422	rs112323717	SEMA4D, GADD45G	C/T	1.14427e-05	0.0843502	No	No	Yes
10:33299356	rs6481818	ITGB1, NRP1	C/A	0.00275712	3.58528e-05	0.0999646	0.753069	10:33299459	rs6481819	ITGB1, NRP1	T/C	3.69128e-05	0.0991259	No	No	Yes
12:50246252	rs112502508	BCDIN3D, FAIM2	A/G	3.83303e-20	0.06295	0.0476765	0.15515	12:50263148	rs7132908	FAIM2	G/A	0.0873667	0.0248807	Yes	Yes	Yes
13:62619925	rs1577010	PCDH20, HNRNPA3P5	A/G	0.00181045	5.80382e-05	0.195399	0.660814	13:62619181	rs59262935	PCDH20, HNRNPA3P5	T/C	6.78661e-05	0.174752	No	No	No
15:45093429	rs113809153	TRIM69, C15orf43	C/T	0.023613	5.68612e-06	0.378076	0.835311	15:45093429	rs113809153	TRIM69, C15orf43	C/T	5.68612e-06	0.378076	No	No	No
17:39262850	rs6416914	KRTAP4-9, KRTAP4-11	A/G	4.97766e-05	7.67847e-05	0.926083	0.671686	17:39286884	rs9916287	KRTAP4-12, KRTAP4-6	T/G	0.000147665	0.91333	No	No	No
18:57913703	rs12963186	SDCCAG3P1, MC4R	T/C	3.19832e-11	0.012678	0.071965	0.409176	18:57913703	rs12963186	SDCCAG3P1, MC4R	T/C	0.012678	0.071965	No	No	Yes
18:57955945	rs2331933	SDCCAG3P1, MC4R	T/G	6.05831e-23	0.355031	0.454301	1.77318e-08	18:57955945	rs2331933	SDCCAG3P1, MC4R	T/G	0.355031	0.454301	No	No	No
18:57967655	rs75941710	SDCCAG3P1, MC4R	A/C	1.19935e-12	0.00599254	0.366521	0.217998	18:58004596	rs4940932	SDCCAG3P1, MC4R	G/A	0.356494	0.167417	No	No	No
18:58049656	rs17066856	MC4R, RP11-622J9.1	T/C	9.68276e-11	0.0114353	0.872568	0.263229	18:58028972	rs78769612	SDCCAG3P1, MC4R	G/T	0.642853	0.0495214	No	Yes	Yes
19:18198063	rs17879604	IL12RB1	G/A	0.00235485	6.0852e-05	0.944689	0.748684	19:18198063	rs17879604	IL12RB1	G/A	6.0852e-05	0.944689	No	No	No
21:46695006	rs78507666	POFUT2	T/C	0.0150184	2.15087e-06	0.0465991	0.836635	21:46695006	rs78507666	POFUT2	T/C	2.15087e-06	0.0465991	Yes	Yes	Yes
Table displaying significant interaction loci identified in the discovery analysis (using 126,077 unrelated individuals of Eurpoean ancestry for all tests) only using the 5% conditional false discovery rate (cFDR), applied to all 7,515,856 genome-wide variants.
Legend
Lead variant discovery	Information corresponding to the lead variant per loci based on the discovery analysis (using 126,077 unrelated individuals of European ancestry for all tests)
Chrom:pos	Chromosome:position using GRCh37 (Feb 2014)
rsid	Variant rsid
Gene	Name of gene that the variant lies in or the two flanking genes
Alleles	Reference/alternative allele as given in the UK Biobank bgen files
P LMM	LMM association P value used as the conditional covariate for the conditional false discovery rate (cFDR)
P StructLMM-int discovery	StructLMM interaction test P value in discovery
P StructLMM-int validation	StructLMM interaction test P value in validation
𝞀	Estimated fraction of genetic variance explained by GxE at discovery variant
Lead variant validation	Information corresponding to the lead variant per loci based on the validation analysis (using 126,076 unrelated individuals of European ancestry for all tests)
Chrom:pos	Chromosome:position using GRCh37 (Feb 2014)
rsid	Variant rsid
Gene	Name of gene that the variant lies in or the two flanking genes
Alleles	Reference/alternative allele as given in the UK Biobank bgen files
P StructLMM-int discovery	StructLMM interaction test P value in discovery
P StructLMM-int validation	StructLMM interaction test P value in validation
Replicate?	Yes/No indicator as to whether a variant replicates in the validation data based on different metrics
Nominally significant (lead discovery variant)	P StructLMM-int replication < 0.05 based on lead discovery variant
Nominally significant (lead validation variant)	P StructLMM-int replication < 0.05 based on lead replication variant
Significant 5% FDR (Storey)	FDR < 5% using Storey q value approach applied to all 964 cFDR variants identified in discovery
