## Supplementary Table 2 for "Genome-wide scale analyses identify novel BMI genotype-environment interactions using a conditional false discovery rate"

### Sheet: cFDR
Chrom:pos	rsid	Gene	Alleles	P LMM	P StructLMM-int	𝞀
1:1295445	rs188404662	MXRA8	G/A	0.0576006	8.43917e-06	0.890074
1:19974669	rs2314331	NBL1	A/G	0.000186098	0.000200001	0.671034
1:177889025	rs539515	BRINP2, SEC16B	A/C	1.18629e-47	0.000115067	0.132535
1:235401441	rs191514416	ARID4B	A/G	0.00436324	1.82267e-05	0.805581
2:375873	rs74495980	ALKAL2, TMEM18	C/G	1.86318e-24	0.124749	0.0643365
2:433940	rs11902339	ALKAL2, TMEM18	C/T	2.30123e-12	4.69723e-05	0.373335
2:450234	rs192754985	ALKAL2, TMEM18	G/A	3.11561e-19	0.375533	0.0189178
2:527972	rs6745938	ALKAL2, TMEM18	T/C	6.27849e-11	0.0161103	0.343749
2:554731	rs2685246	ALKAL2, TMEM18	T/C	4.91292e-13	0.000486275	0.35176
2:621115	rs10180960	ALKAL2, TMEM18	C/T	3.66887e-22	0.00645694	0.124512
2:633063	rs74676797	ALKAL2, TMEM18	G/A	1.04507e-52	0.0330187	0.0467734
2:25138040	rs6737082	ADCY3	A/C	8.31696e-35	0.00400865	0.18282
2:25368030	rs10180231	EFR3B	T/C	1.17228e-14	0.000816485	0.348211
2:25386524	rs115708345	POMC	G/C	2.10827e-12	0.00221387	0.296988
2:27069117	rs34816465	CENPA, DPYSL5	T/C	0.0117854	1.85663e-05	0.861212
2:35448384	rs17327201	MYADML, CRIM1	T/C	0.00163646	5.06981e-05	0.759462
2:47002226	rs35722922	SOCS5, MCFD2	A/G	3.87354e-09	0.0105433	0.532781
2:59329153	rs759250	AC007238.1, BCL11A	A/G	3.15e-15	0.00623236	0.237704
2:135755119	rs61134960	MAP3K19	A/G	9.7216e-06	0.000317516	0.691571
2:163015464	rs10170813	GCG, FAP	C/T	0.0173697	1.12259e-05	0.818656
2:165539661	rs6717858	COBLL1	T/C	2.82268e-05	0.000298638	0.60073
2:181436641	rs6745626	CWC22, UBE2E3	C/T	1.86752e-10	0.00154615	0.433196
2:230739676	rs12465080	TRIP12	A/G	1.33726e-07	0.000284864	0.55997
2:240264806	rs147149430	HDAC4	C/T	0.635065	1.70068e-06	0.99354
3:23653990	rs12489813	UBE2E2, UBE2E1	G/T	0.000917926	9.92002e-05	0.771422
3:48708347	rs73078367	NCKIPSD	C/T	3.17612e-12	0.0197524	0.28253
3:49621367	rs143311886	BSN	C/T	1.69821e-10	0.00381556	0.42324
3:50174572	rs13100903	RBM5, SEMA3F	C/T	6.41401e-16	0.00842425	0.214041
3:85460684	rs148340964	CADM2	T/C	0.547106	1.0375e-07	0.995929
3:136021052	rs34153877	PCCB	C/A	6.78923e-05	0.000122964	0.482058
3:136536835	rs9828976	STAG1, SLC35G2	C/G	1.09894e-07	0.0012637	0.432607
3:185826740	rs869400	ETV5, DCKG	T/G	1.18115e-23	0.300933	0.0228353
4:25408838	rs34811474	ANAPC4	G/A	6.69747e-15	0.000334823	0.330436
4:45186139	rs10938398	GNPDA2, GABRG1	G/A	8.21714e-21	0.3241	0.0233326
4:80888040	rs11098965	ANTXR2	C/T	5.35913e-06	1.68701e-05	0.513918
4:100239319	rs1229984	ADH1B	T/C	2.3685e-10	0.000175456	0.492859
4:100780125	rs57862852	DAPP1	C/T	0.0134798	5.78019e-07	0.90963
4:102708997	rs7377083	BANK1	C/A	1.54965e-16	0.00163045	0.253991
4:152914190	rs10857264	PET11, FBXW7	T/C	5.87419e-06	0.0010794	0.610862
5:22351945	rs114060618	CDH12	G/C	0.0190227	1.94488e-05	0.89083
5:43169096	rs6894506	ZNF131	C/T	4.08754e-05	0.000483717	0.616403
5:63967155	rs12523531	RGS7BP, FAM159B	C/T	2.05721e-08	0.00620935	0.331892
5:63972658	rs6891856	RGS7BP, FAM159B	G/T	1.65986e-05	0.000438643	0.576945
5:64165577	rs34789638	CWC27	A/T	0.000400228	1.28183e-05	0.770324
5:74289267	rs6887521	FAM169A, GCNT4	T/C	1.14151e-08	0.00466769	0.562901
5:74934009	rs34341	POLK, POC5	A/T	1.34626e-21	0.0801185	0.1126
5:87988934	rs1477290	LINC00461, MEF2C	T/C	2.39339e-20	0.0366576	0.128763
5:88051483	rs79690963	MEF2C	C/T	4.09707e-08	0.00496261	0.417162
5:92653179	rs7719394	ARRDC3, NR2F1-AS1	C/T	2.69779e-06	0.000206452	0.511092
5:133439635	rs192167	VDAC1, TCF7	A/G	0.00639204	2.36031e-05	0.765134
5:179069551	rs12519906	C5orf60	G/A	0.000677127	7.48449e-05	0.808822
6:29860879	rs1611546	HLA-H, HLA-A	A/G	0.000131287	0.000259266	0.686396
6:31346621	rs2442736	HLA-B, HCP5	G/C	0.000622945	8.24954e-05	0.744626
6:32199144	rs377763	NOTCH4, C6orf10	C/A	6.99362e-06	0.000825047	0.626993
6:32681277	rs2858331	HLA-DQB1, HlA-DQA2	A/G	3.71317e-08	0.00625118	0.447276
6:34769765	rs4472337	UHRF1BP1	C/T	5.78549e-15	0.0487856	0.284522
6:37478671	rs13193757	CCDC167, MDGA1	T/G	0.00197453	5.55224e-05	0.805061
6:40369081	rs34045288	LRFN2	C/T	7.41582e-17	0.00115938	0.296846
6:50786008	rs2206271	TFAP2D, TFAB2B	T/A	7.36479e-22	0.21623	0.0705759
6:51152988	rs2478879	RPS17P5, RP3-437C15.1	G/A	1.02182e-08	0.00524584	0.381726
6:104772168	rs4945639	GRIK2, HACE1	C/T	1.42993e-06	0.00128089	0.574911
6:108988184	rs2153960	FOXO3	G/A	1.41396e-06	0.00193488	0.544116
6:118362695	rs4510704	SLC35F1	G/A	0.0592895	4.34256e-06	0.909816
6:154403818	rs3778155	OPRM1	C/T	1.86836e-06	0.00187539	0.48758
7:76565750	rs3909200	UPK3B	C/T	1.44618e-06	0.000771277	0.543874
8:203086	rs11136452	ZNF596, FAM87A	T/C	0.115684	1.26338e-07	0.943122
8:8114543	rs1915986	FAM86B3P, SGK233	A/G	6.77489e-11	0.0214466	0.313533
8:8723651	rs332039	MFHAS1	C/G	2.49936e-12	0.00259724	0.344077
8:9782145	rs575079	LINC00599, MSRA	G/A	2.76554e-06	0.000348519	0.615439
8:9852686	rs34376851	LINC00599, MSRA	T/C	1.2734e-08	0.0024589	0.365053
8:10421967	rs11785067	PRSS55, RP1L1	T/C	1.69438e-09	0.000518587	0.382756
8:10676935	rs2409654	SOX7, PINX1	C/T	3.83849e-09	0.00218223	0.449546
8:11311339	rs2409778	FAM167A	A/C	3.74587e-08	0.000154182	0.566562
8:11487299	rs17807945	BLK, GATA4	C/T	7.09688e-08	0.00224441	0.488221
8:60866619	rs700734	RP11-25K19.1, CA8	G/A	2.51085e-08	0.00184497	0.520247
8:95699321	rs56193547	ESRP1	T/C	0.000248898	5.37196e-05	0.622634
8:144918680	rs12550634	NRBP2	C/T	1.13226e-05	0.000607055	0.686357
9:15704337	rs7019430	CCDC171	A/G	5.2239e-09	0.00938337	0.399008
9:19166110	rs10964020	PLIN2, DENND4C	C/G	0.011198	4.17223e-06	0.80818
9:22525505	rs10811719	DMRTA1, ELAVL2	A/G	0.00565635	2.01312e-05	0.802334
9:129464827	rs1887970	LMX1B, ZBTB43	C/T	2.46649e-08	0.00051384	0.546981
10:33987329	rs34930419	NRP1, PARD3	T/C	1.57413e-05	0.000102421	0.715034
10:114818772	rs35936842	TCF7L2	G/A	1.16725e-06	0.00134717	0.582647
11:8649497	rs10769934	TRIM66	G/T	7.71741e-09	0.00813068	0.395649
11:13156014	rs117344772	RASSF10, ARNTL	C/T	0.731597	1.30646e-06	0.997335
11:27412535	rs12273521	LGR4	C/T	0.000282049	7.61072e-05	0.795088
11:27456488	rs10767642	LGR4	T/C	3.97497e-14	0.000256984	0.249053
11:27636885	rs1488830	RP11-587D21.1, BDNF	C/T	6.44653e-26	0.653082	3.30899e-09
11:47669175	rs59360790	MTCH2, AGBL2	T/C	2.03267e-15	0.00105643	0.266506
11:65316382	rs11601767	LTBP3	T/C	0.0214188	9.72442e-07	0.854865
12:50285780	rs73116335	FAIM2	T/G	7.7013e-13	0.000872905	0.332584
12:103761501	rs11111540	C12orf42	G/A	1.29492e-10	0.00156782	0.452915
12:117647105	rs10774906	NOS1	T/C	0.0009753	4.63167e-05	0.779186
12:124409502	rs7133378	DNAH10, CCDC92	G/A	3.21832e-10	0.000468786	0.383111
12:131452039	rs7312702	GPR133	G/T	0.0409382	1.15524e-05	0.858897
13:56533807	rs9537309	RPL13AP25, PRR20A	T/C	4.83856e-07	0.00337563	0.418138
13:62617649	rs7326502	PCDH20, HNRNPA3P5	G/T	0.000116125	5.44624e-05	0.615307
13:79580919	rs1441264	RNF219, RBM26	G/A	8.46324e-16	0.106296	0.149052
14:25928179	rs10132280	STXBP6, NOVA1	C/A	2.12837e-14	0.0761341	0.222024
14:47251168	rs3920000	RPL10L, MDGA2	A/C	5.79655e-08	0.000264036	0.532727
14:56027990	rs6573041	KTN1	G/A	1.37777e-08	0.00610383	0.410657
14:94021911	rs8012763	UNC79	G/A	5.2713e-10	0.00788373	0.351665
14:94152768	rs2296686	UNC79	C/G	3.90011e-08	0.000941038	0.460978
14:101531854	rs61992671	MEG8, DIO3OS	A/G	8.40839e-09	0.00162595	0.420373
15:46580312	rs11070503	SQRDL, SEMA6D	C/T	4.70612e-08	0.00255844	0.476024
15:53383795	rs335495	ONECUT1, WDR72	G/T	1.41351e-06	0.000603517	0.474886
15:79373677	rs6495366	RASGRF1	C/T	1.64962e-07	0.00316145	0.373799
15:84266430	rs2256992	SH3GL3	C/T	0.00341756	7.41613e-05	0.856273
15:84514290	rs7162542	ADAMTSL3	C/G	5.04373e-06	0.000735968	0.619135
16:4015729	rs879620	ADCY9	C/T	1.87565e-20	7.93379e-05	0.25442
16:19904344	rs66674044	GPRC5B, GPR139	A/T	3.10309e-14	0.0288457	0.225859
16:20129522	rs149151988	GPR139, GP2	G/A	0.000309514	0.000227091	0.623051
16:28347161	rs62031393	SBK1, EIF3CL	C/T	2.69051e-12	0.0129414	0.343251
16:28542172	rs231977	IL27, NUPR1	T/C	1.12106e-11	0.0014882	0.332515
16:30097630	rs2289292	TBX6	C/T	2.58415e-16	0.006865	0.287981
16:30376691	rs4500754	TBC1D10B	G/A	6.04539e-06	0.000579441	0.607819
16:30511740	rs4889496	ITGAL	T/G	8.70819e-09	0.000776961	0.436462
16:31011821	rs12716979	STX1B	T/G	1.46271e-15	0.0257033	0.166737
16:53732376	rs78865581	RPGIP1L	C/T	1.58036e-08	0.00344283	0.372912
16:53806453	rs56094641	FTO	A/G	2.59054e-150	3.21752e-16	0.139454
16:53828899	rs79226694	FTO	C/T	1.07364e-12	0.0368167	0.228283
16:53877592	rs6499653	FTO	T/C	4.45035e-20	0.199141	0.0624692
16:68408836	rs3760002	SMPD3	A/G	4.0032e-07	0.00241818	0.538097
16:70743866	rs11641739	VAC14	C/T	0.000535458	0.000141732	0.802556
17:41089375	rs2670857	G6PC, AARSD1, PTGES3L	C/A	3.21225e-08	0.00389726	0.436975
17:66158952	rs73338779	KPNA2, AMZ2	G/A	2.63353e-06	0.00149985	0.583931
18:27353168	rs11661822	CDH2, DSC3	A/G	0.00302521	5.69247e-05	0.827275
18:57811982	rs17700144	SDCCAG3P1, MC4R	G/A	1.86652e-57	5.92173e-08	0.181248
18:57913703	rs12963186	SDCCAG3P1, MC4R	T/C	1.18433e-12	0.0031217	0.417935
18:57955945	rs2331933	SDCCAG3P1, MC4R	T/G	4.57619e-33	0.0392353	0.0792798
18:57967655	rs75941710	SDCCAG3P1, MC4R	A/C	3.76229e-15	0.000870562	0.261348
18:58042821	rs78263856	MC4R, RP11-622J9.1	T/C	3.71836e-28	0.109686	0.0963849
19:18808915	rs7258722	CRTC1	T/A	1.33997e-12	0.0267384	0.32095
19:30266706	rs62107106	C19orf12, CCNE1	G/A	1.86271e-11	0.000180053	0.433619
19:33953743	rs6510386	PEPD	A/G	1.60821e-07	0.00436439	0.537019
19:45427125	rs111789331	APOC1, APOC1P1	T/A	0.0189689	7.59108e-06	0.80675
19:46179043	rs2238691	GIPR	G/A	1.09704e-19	0.546654	2.52435e-06
19:47741678	rs10422020	BBC3, CCDC9	A/G	1.67219e-06	0.000899584	0.547085
20:54464373	rs112246716	RPL12P4, CBLN4	T/C	2.55104e-07	0.00256753	0.404065
22:22122149	rs17759598	MAPK1	T/C	0.000119939	2.60138e-05	0.743493
Table displaying significant interaction loci identified (using 252,188 unrelated individuals of Eurpoean ancestry for all tests) using the 5% conditional false discovery rate (cFDR) applied to all 7,515,856 genome-wide variants.
Legend
Chrom:pos	Chromosome:position using GRCh37 (Feb 2014)
rsid	Variant rsid
Gene	Name of gene that the variant lies in or the two flanking genes
Alleles	Reference/alternative allele as given in the UK Biobank bgen files
P LMM	LMM association P value used as the conditional covariate for the conditional false discovery rate (cFDR)
P StructLMM-int	StructLMM interaction test P value
𝞀	Estimated fraction of genetic variance explained by GxE

### Sheet: FDR
Chrom:pos	rsid	Gene	Alleles	P LMM	P StructLMM-int	𝞀
3:85460684	rs148340964	CADM2	T/C	0.547106	1.0375e-07	0.995929
4:100780125	rs57862852	DAPP1	C/T	0.0134798	5.78019e-07	0.90963
8:203086	rs11136452	ZNF596, FAM87A	T/C	0.115684	1.26338e-07	0.943122
11:65316382	rs11601767	LTBP3	T/C	0.0214188	9.72442e-07	0.854865
16:53806453	rs56094641	FTO	A/G	2.59054e-150	3.21752e-16	0.139454
18:57811982	rs17700144	SDCCAG3P1, MC4R	G/A	1.86652e-57	5.92173e-08	0.181248
Table displaying significant interaction loci identified (using 252,188 unrelated individuals of Eurpoean ancestry for all tests) using the 5% false discovery rate (FDR) applied to all 7,515,856 genome-wide variants.
Legend
Chrom:pos	Chromosome:position using GRCh37 (Feb 2014)
rsid	Variant rsid
Gene	Name of gene that the variant lies in or the two flanking genes
Alleles	Reference/alternative allele as given in the UK Biobank bgen files
P LMM	LMM association P value used as the conditional covariate for the conditional false discovery rate (cFDR)
P StructLMM-int	StructLMM interaction test P value
𝞀	Estimated fraction of genetic variance explained by GxE

### Sheet: FDR two-step filtering
Chrom:pos	rsid	Gene	Alleles	P LMM	P StructLMM-int	𝞀
1:177889025	rs539515	BRINP2, SEC16B	A/C	1.18629e-47	0.000115067	0.132535
2:433940	rs11902339	ALKAL2, TMEM18	C/T	2.30123e-12	4.69723e-05	0.373335
2:554731	rs2685246	ALKAL2, TMEM18	T/C	4.91292e-13	0.000486275	0.35176
2:25368030	rs10180231	EFR3B	T/C	1.17228e-14	0.000816485	0.348211
2:230625384	rs73099222	DNER, TRIP12	C/G	3.8272e-08	0.000916667	0.50754
4:25408838	rs34811474	ANAPC4	G/A	6.69747e-15	0.000334823	0.330436
4:100239319	rs1229984	ADH1B	T/C	2.3685e-10	0.000175456	0.492859
6:40369081	rs34045288	LRFN2	C/T	7.41582e-17	0.00115938	0.296846
8:9884877	rs13264668	LINC00599, MSRA	C/T	1.25379e-09	0.00110267	0.44298
8:10421967	rs11785067	PRSS55, RP1L1	T/C	1.69438e-09	0.000518587	0.382756
8:11311339	rs2409778	FAM167A	A/C	3.74587e-08	0.000154182	0.566562
9:129464827	rs1887970	LMX1B, ZBTB43	C/T	2.46649e-08	0.00051384	0.546981
11:27456488	rs10767642	LGR4	T/C	3.97497e-14	0.000256984	0.249053
11:47669175	rs59360790	MTCH2, AGBL2	T/C	2.03267e-15	0.00105643	0.266506
12:50285780	rs73116335	FAIM2	T/G	7.7013e-13	0.000872905	0.332584
12:124409502	rs7133378	DNAH10, CCDC92	G/A	3.21832e-10	0.000468786	0.383111
14:94152768	rs2296686	UNC79	C/G	3.90011e-08	0.000941038	0.460978
16:4015729	rs879620	ADCY9	C/T	1.87565e-20	7.93379e-05	0.25442
16:30511740	rs4889496	ITGAL	T/G	8.70819e-09	0.000776961	0.436462
16:53806453	rs56094641	FTO	A/G	2.59054e-150	3.21752e-16	0.139454
18:57811982	rs17700144	SDCCAG3P1, MC4R	G/A	1.86652e-57	5.92173e-08	0.181248
18:57967655	rs75941710	SDCCAG3P1, MC4R	A/C	3.76229e-15	0.000870562	0.261348
19:30266706	rs62107106	C19orf12, CCNE1	G/A	1.86271e-11	0.000180053	0.433619
Table displaying significant interaction loci identified (using 252,188 unrelated individuals of Eurpoean ancestry for all tests) using the 5% false discovery rate (FDR) applied to all 17,606 variants that are significantly associated (P<5x10^-8) with BMI using LMM.
Legend
Chrom:pos	Chromosome:position using GRCh37 (Feb 2014)
rsid	Variant rsid
Gene	Name of gene that the variant lies in or the two flanking genes
Alleles	Reference/alternative allele as given in the UK Biobank bgen files
P LMM	LMM association P value used as the conditional covariate for the conditional false discovery rate (cFDR)
P StructLMM-int	StructLMM interaction test P value
𝞀	Estimated fraction of genetic variance explained by GxE
